# The *in vivo* RNA structurome of the malaria parasite *Plasmodium falciparum*, a protozoan with an A/T-rich transcriptome

**DOI:** 10.1101/2021.04.29.441925

**Authors:** F Dumetz, AJ Enright, J Zhao, CK Kwok, CJ Merrick

## Abstract

*Plasmodium falciparum*, a protozoan parasite and causative agent of human malaria, has one of the most A/T-biased genomes sequenced to date. This may give the genome and the transcriptome unusual structural features. Recent progress in sequencing techniques has made it possible to study the secondary structures of RNA molecules at the transcriptomic level. Thus, in this study we produced the *in vivo* RNA structurome of a protozoan parasite with a highly A/U-biased transcriptome. We showed that it is possible to probe the secondary structures of *P. falciparum* RNA molecules *in vivo* using two different chemical probes, and obtained structures for more than half of all transcripts in the transcriptome. These showed greater stability (lower free energy) than the same structures modelled *in silico*, and structural features appeared to influence translation efficiency and RNA decay. Finally, we compared the *P. falciparum* RNA structurome with the predicted RNA structurome of an A/T-balanced species, *P. knowlesi*, finding a bias towards lower overall transcript stability and more hairpins and multi-stem loops in *P. falciparum*. This unusual protozoan RNA structurome will provide a basis for similar studies in other protozoans and also in other unusual genomes.
