## Supplementary material for "The *in vivo* RNA structurome of the malaria parasite *Plasmodium falciparum*, a protozoan with an A/T-rich transcriptome": Supp Table 2

### Sheet: Supp_table2
Gene ID	Trancript ID	Type of variant	Product Description	Gene Type	Length	length	GC%	AT%	dms2/dmso2	dms3/dmso3	nai2/dmso2	nai3/dmso3	Combined DMS/DMSO	Combined NAI/DMSO	Gene ID	source_id	Genomic Location (Gene)	Product Description	Gene Type	Computed GO Component IDs	Computed GO Components	Computed GO Function IDs	Computed GO Functions	Computed GO Process IDs	Computed GO Processes	Curated GO Component IDs	Curated GO Components	Curated GO Function IDs	Curated GO Functions	Curated GO Process IDs	Curated GO Processes
PF3D7_0105400	PF3D7_0105400.1	splice variant	Pf3D7_01_v3:226,681..227,285(-)	conserved Plasmodium protein, unknown function	protein coding	423	26.0047	73.9953	162	240	256	334	136	264	PF3D7_0105400	PF3D7_0105400.1	Pf3D7_01_v3:226,681..227,285(-)	conserved Plasmodium protein, unknown function	protein coding	GO:0016021;GO:0016020	integral component of membrane;membrane	N/A	N/A	N/A	N/A	N/A	N/A	N/A	N/A	N/A	N/A
PF3D7_0105400	PF3D7_0105400.2		Pf3D7_01_v3:226,681..227,285(-)	conserved Plasmodium protein, unknown function	protein coding	402	26.0047	73.9953	272	196	256	264	194	226	PF3D7_0105400	PF3D7_0105400.2	Pf3D7_01_v3:226,681..227,285(-)	conserved Plasmodium protein, unknown function	protein coding	N/A	N/A	N/A	N/A	N/A	N/A	N/A	N/A	N/A	N/A	N/A	N/A
PF3D7_0205700	PF3D7_0205700.1	splice variant	Pf3D7_02_v3:231,141..232,529(+)	RNA-binding protein, putative	protein coding	618	24.11	75.89	258	464	424	394	506	272	PF3D7_0205700	PF3D7_0205700.1	Pf3D7_02_v3:231,141..232,529(+)	RNA-binding protein, putative	protein coding	N/A	N/A	GO:0003676	nucleic acid binding	N/A	N/A	N/A	N/A	N/A	N/A	N/A	N/A
PF3D7_0205700	PF3D7_0205700.2		Pf3D7_02_v3:231,141..232,529(+)	RNA-binding protein, putative	protein coding	669	23.4679	76.5321	338	384	416	410	504	466	PF3D7_0205700	PF3D7_0205700.2	Pf3D7_02_v3:231,141..232,529(+)	RNA-binding protein, putative	protein coding	N/A	N/A	GO:0003676	nucleic acid binding	N/A	N/A	N/A	N/A	N/A	N/A	N/A	N/A
PF3D7_0206900	PF3D7_0206900.1	alternative start codon	Pf3D7_02_v3:275,540..276,577(-)	merozoite surface protein 5	protein coding	819	26.2515	73.7485	NA	NA	NA	NA	436	526	PF3D7_0206900	PF3D7_0206900.1	Pf3D7_02_v3:275,540..276,577(-)	merozoite surface protein 5	protein coding	N/A	N/A	N/A	N/A	N/A	N/A	GO:0046658;GO:0016021	anchored component of plasma membrane;integral component of membrane	N/A	N/A	N/A	N/A
PF3D7_0206900	PF3D7_0206900.2		Pf3D7_02_v3:275,540..276,577(-)	merozoite surface protein 5	protein coding	786	27.4809	72.5191	532	440	388	492	448	538	PF3D7_0206900	PF3D7_0206900.2	Pf3D7_02_v3:275,540..276,577(-)	merozoite surface protein 5	protein coding	N/A	N/A	N/A	N/A	N/A	N/A	N/A	N/A	N/A	N/A	N/A	N/A
PF3D7_0208700	PF3D7_0208700.1	alternative stop codon	Pf3D7_02_v3:356,501..358,014(-)	conserved Plasmodium protein, unknown function, unspecified product	protein coding	621	25.7649	74.2351	514	492	422	322	454	416	PF3D7_0208700	PF3D7_0208700.1	Pf3D7_02_v3:356,501..358,014(-)	conserved Plasmodium protein, unknown function, unspecified product	protein coding	N/A	N/A	GO:0003899	DNA-directed 5'-3' RNA polymerase activity	GO:0006351	transcription, DNA-templated	N/A	N/A	N/A	N/A	N/A	N/A
PF3D7_0208700	PF3D7_0208700.2		Pf3D7_02_v3:356,501..358,014(-)	conserved Plasmodium protein, unknown function, unspecified product	protein coding	669	25.7649	74.2351	458	410	514	422	492	520	PF3D7_0208700	PF3D7_0208700.2	Pf3D7_02_v3:356,501..358,014(-)	conserved Plasmodium protein, unknown function, unspecified product	protein coding	N/A	N/A	GO:0003899	DNA-directed 5'-3' RNA polymerase activity	GO:0006351	transcription, DNA-templated	N/A	N/A	N/A	N/A	N/A	N/A
PF3D7_0210100	PF3D7_0210100.1	splice variant	Pf3D7_02_v3:412,275..412,859(+)	60S ribosomal protein L37ae, putative	protein coding	291	33.677	66.323	66	166	194	198	54	84	PF3D7_0210100	PF3D7_0210100.1	Pf3D7_02_v3:412,275..412,859(+)	60S ribosomal protein L37ae, putative	protein coding	GO:0005622;GO:0005739;GO:0005840	intracellular;mitochondrion;ribosome	GO:0003735	structural constituent of ribosome	GO:0006412	translation	GO:0022625;GO:0005634	cytosolic large ribosomal subunit;nucleus	GO:0003735	structural constituent of ribosome	GO:0006412	translation
PF3D7_0210100	PF3D7_0210100.2		Pf3D7_02_v3:412,275..412,859(+)	60S ribosomal protein L37ae, putative	protein coding	108	35.1852	64.8148	88	56	32	60	54	66	PF3D7_0210100	PF3D7_0210100.2	Pf3D7_02_v3:412,275..412,859(+)	60S ribosomal protein L37ae, putative	protein coding	GO:0005622;GO:0005840	intracellular;ribosome	GO:0003735	structural constituent of ribosome	GO:0006412	translation	N/A	N/A	N/A	N/A	N/A	N/A
PF3D7_0219400	PF3D7_0219400.1	alternative start codon	Pf3D7_02_v3:774,815..776,036(+)	ribosome associated membrane protein RAMP4, putative, unspecified product	protein coding	306	28.7582	71.2418	186	118	180	270	188	268	PF3D7_0219400	PF3D7_0219400.1	Pf3D7_02_v3:774,815..776,036(+)	ribosome associated membrane protein RAMP4, putative, unspecified product	protein coding	GO:0005783	endoplasmic reticulum	N/A	N/A	N/A	N/A	N/A	N/A	N/A	N/A	N/A	N/A
PF3D7_0219400	PF3D7_0219400.2		Pf3D7_02_v3:774,815..776,036(+)	ribosome associated membrane protein RAMP4, putative, unspecified product	protein coding	204	33.8235	66.1765	150	92	146	148	138	162	PF3D7_0219400	PF3D7_0219400.2	Pf3D7_02_v3:774,815..776,036(+)	ribosome associated membrane protein RAMP4, putative, unspecified product	protein coding	GO:0005783	endoplasmic reticulum	N/A	N/A	N/A	N/A	N/A	N/A	N/A	N/A	N/A	N/A
PF3D7_0310600	PF3D7_0310600.1	splice variant	Pf3D7_03_v3:461,175..462,027(-)	eukaryotic translation initiation factor 3 subunit K, putative, unspecified product	protein coding	708	21.0452	78.9548	374	554	594	596	392	582	PF3D7_0310600	PF3D7_0310600.1	Pf3D7_03_v3:461,175..462,027(-)	eukaryotic translation initiation factor 3 subunit K, putative, unspecified product	protein coding	N/A	N/A	GO:0005488	binding	N/A	N/A	N/A	N/A	N/A	N/A	N/A	N/A
PF3D7_0310600	PF3D7_0310600.2		Pf3D7_03_v3:461,175..462,027(-)	eukaryotic translation initiation factor 3 subunit K, putative, unspecified product	protein coding	705	20.9929	79.0071	444	428	478	552	444	514	PF3D7_0310600	PF3D7_0310600.2	Pf3D7_03_v3:461,175..462,027(-)	eukaryotic translation initiation factor 3 subunit K, putative, unspecified product	protein coding	N/A	N/A	GO:0005488	binding	N/A	N/A	N/A	N/A	N/A	N/A	N/A	N/A
PF3D7_0313700	PF3D7_0313700.1	alternative stop codon + splice variant	Pf3D7_03_v3:555,035..558,684(-)	conserved Plasmodium protein, unknown function, unspecified product	protein coding	1560	25.9615	74.0385	NA	NA	NA	NA	480	990	PF3D7_0313700	PF3D7_0313700.1	Pf3D7_03_v3:555,035..558,684(-)	conserved Plasmodium protein, unknown function, unspecified product	protein coding	N/A	N/A	N/A	N/A	N/A	N/A	GO:0020011	apicoplast	N/A	N/A	N/A	N/A
PF3D7_0313700	PF3D7_0313700.2		Pf3D7_03_v3:555,035..558,684(-)	conserved Plasmodium protein, unknown function, unspecified product	protein coding	1056	25.2841	74.7159	NA	NA	NA	NA	786	722	PF3D7_0313700	PF3D7_0313700.2	Pf3D7_03_v3:555,035..558,684(-)	conserved Plasmodium protein, unknown function, unspecified product	protein coding	N/A	N/A	N/A	N/A	N/A	N/A	N/A	N/A	N/A	N/A	N/A	N/A
PF3D7_0314100	PF3D7_0314100.1	alternative stop codon	Pf3D7_03_v3:569,308..571,051(-)	vesicle transport v-SNARE protein, putative	protein coding	597	24.6231	75.3769	338	342	312	376	376	300	PF3D7_0314100	PF3D7_0314100.1	Pf3D7_03_v3:569,308..571,051(-)	vesicle transport v-SNARE protein, putative	protein coding	GO:0016020	membrane	N/A	N/A	GO:0006886;GO:0016192	intracellular protein transport;vesicle-mediated transport	N/A	N/A	N/A	N/A	N/A	N/A
PF3D7_0314100	PF3D7_0314100.2		Pf3D7_03_v3:569,308..571,051(-)	vesicle transport v-SNARE protein, putative	protein coding	213	20.6573	79.3427	64	70	58	54	186	66	PF3D7_0314100	PF3D7_0314100.2	Pf3D7_03_v3:569,308..571,051(-)	vesicle transport v-SNARE protein, putative	protein coding	N/A	N/A	N/A	N/A	N/A	N/A	N/A	N/A	N/A	N/A	N/A	N/A
PF3D7_0316300	PF3D7_0316300.1	alternative start + splice variant	Pf3D7_03_v3:658,272..661,643(+)	inorganic pyrophosphatase, inorganic pyrophosphatase, putative	protein coding	1143	25.2843	74.7157	NA	NA	NA	NA	550	726	PF3D7_0316300	PF3D7_0316300.1	Pf3D7_03_v3:658,272..661,643(+)	inorganic pyrophosphatase, inorganic pyrophosphatase, putative	protein coding	GO:0005737	cytoplasm	GO:0004427;GO:0000287	inorganic diphosphatase activity;magnesium ion binding	GO:0006796	phosphate-containing compound metabolic process	GO:0020011;GO:0005829	apicoplast;cytosol	N/A	N/A	GO:0071344	diphosphate metabolic process
PF3D7_0316300	PF3D7_0316300.2		Pf3D7_03_v3:658,272..661,643(+)	inorganic pyrophosphatase, inorganic pyrophosphatase, putative	protein coding	1296	25.1543	74.8457	NA	NA	NA	NA	806	760	PF3D7_0316300	PF3D7_0316300.2	Pf3D7_03_v3:658,272..661,643(+)	inorganic pyrophosphatase, inorganic pyrophosphatase, putative	protein coding	GO:0005737	cytoplasm	GO:0004427;GO:0000287	inorganic diphosphatase activity;magnesium ion binding	GO:0006796	phosphate-containing compound metabolic process	N/A	N/A	N/A	N/A	N/A	N/A
PF3D7_0401600	PF3D7_0401600.1	splice variant	Pf3D7_04_v3:92,576..93,809(-)	rifin	protein coding	1044	26.1494	73.8506	NA	NA	NA	NA	900	956	PF3D7_0401600	PF3D7_0401600.1	Pf3D7_04_v3:92,576..93,809(-)	rifin	protein coding	GO:0016020	membrane	N/A	N/A	N/A	N/A	GO:0020036	Maurer's cleft	N/A	N/A	N/A	N/A
PF3D7_0401600	PF3D7_0401600.2		Pf3D7_04_v3:92,576..93,809(-)	rifin	protein coding	1041	26.1287	73.8713	NA	NA	NA	NA	908	956	PF3D7_0401600	PF3D7_0401600.2	Pf3D7_04_v3:92,576..93,809(-)	rifin	protein coding	N/A	N/A	N/A	N/A	N/A	N/A	N/A	N/A	N/A	N/A	N/A	N/A
PF3D7_0414200	PF3D7_0414200.1	splice variant	Pf3D7_04_v3:647,389..648,388(-)	calmodulin-like protein	protein coding	453	24.0618	75.9382	58	40	376	196	72	312	PF3D7_0414200	PF3D7_0414200.1	Pf3D7_04_v3:647,389..648,388(-)	calmodulin-like protein	protein coding	N/A	N/A	GO:0005509	calcium ion binding	N/A	N/A	N/A	N/A	GO:0005509	calcium ion binding	N/A	N/A
PF3D7_0414200	PF3D7_0414200.2		Pf3D7_04_v3:647,389..648,388(-)	calmodulin-like protein	protein coding	453	24.0618	75.9382	104	138	234	252	96	208	PF3D7_0414200	PF3D7_0414200.2	Pf3D7_04_v3:647,389..648,388(-)	calmodulin-like protein	protein coding	N/A	N/A	GO:0005509	calcium ion binding	N/A	N/A	N/A	N/A	N/A	N/A	N/A	N/A
PF3D7_0501100	PF3D7_0501100.1	splice variant	Pf3D7_05_v3:58,037..59,726(-)	heat shock protein 40, type II	protein coding	1209	29.0323	70.9677	NA	NA	NA	NA	996	968	PF3D7_0501100	PF3D7_0501100.1	Pf3D7_05_v3:58,037..59,726(-)	heat shock protein 40, type II	protein coding	N/A	N/A	GO:0051082	unfolded protein binding	GO:0006457	protein folding	GO:0044164	host cell cytosol	GO:0005515;GO:0051082	protein binding;unfolded protein binding	N/A	N/A
PF3D7_0501100	PF3D7_0501100.2		Pf3D7_05_v3:58,037..59,726(-)	heat shock protein 40, type II	protein coding	1173	28.815	71.185	NA	NA	NA	NA	790	900	PF3D7_0501100	PF3D7_0501100.2	Pf3D7_05_v3:58,037..59,726(-)	heat shock protein 40, type II	protein coding	N/A	N/A	GO:0051082	unfolded protein binding	GO:0006457	protein folding	N/A	N/A	N/A	N/A	N/A	N/A
PF3D7_0526200	PF3D7_0526200.1	splice variant	Pf3D7_05_v3:1,081,558..1,083,816(-)	ADP-ribosylation factor GTPase-activating protein, putative	protein coding	1521	22.8797	77.1203	NA	NA	NA	NA	1144	1182	PF3D7_0526200	PF3D7_0526200.1	Pf3D7_05_v3:1,081,558..1,083,816(-)	ADP-ribosylation factor GTPase-activating protein, putative	protein coding	N/A	N/A	GO:0005096	GTPase activator activity	N/A	N/A	N/A	N/A	N/A	N/A	GO:0043087	regulation of GTPase activity
PF3D7_0526200	PF3D7_0526200.2		Pf3D7_05_v3:1,081,558..1,083,816(-)	ADP-ribosylation factor GTPase-activating protein, putative	protein coding	1518	22.7931	77.2069	NA	NA	NA	NA	768	1174	PF3D7_0526200	PF3D7_0526200.2	Pf3D7_05_v3:1,081,558..1,083,816(-)	ADP-ribosylation factor GTPase-activating protein, putative	protein coding	N/A	N/A	GO:0005096	GTPase activator activity	N/A	N/A	N/A	N/A	N/A	N/A	N/A	N/A
PF3D7_0613000	PF3D7_0613000.1	alternative stop codon	Pf3D7_06_v3:533,907..535,364(-)	conserved Plasmodium protein, unknown function	protein coding	366	28.1421	71.8579	200	210	266	230	146	242	PF3D7_0613000	PF3D7_0613000.1	Pf3D7_06_v3:533,907..535,364(-)	conserved Plasmodium protein, unknown function	protein coding	GO:0005737	cytoplasm	N/A	N/A	N/A	N/A	N/A	N/A	N/A	N/A	N/A	N/A
PF3D7_0613000	PF3D7_0613000.2		Pf3D7_06_v3:533,907..535,364(-)	conserved Plasmodium protein, unknown function	protein coding	351	27.6353	72.3647	278	144	342	268	240	268	PF3D7_0613000	PF3D7_0613000.2	Pf3D7_06_v3:533,907..535,364(-)	conserved Plasmodium protein, unknown function	protein coding	N/A	N/A	N/A	N/A	N/A	N/A	N/A	N/A	N/A	N/A	N/A	N/A
PF3D7_0613000	PF3D7_0613000.3		Pf3D7_06_v3:533,907..535,364(-)	conserved Plasmodium protein, unknown function	protein coding	357	26.8908	73.1092	146	124	198	280	134	286	PF3D7_0613000	PF3D7_0613000.3	Pf3D7_06_v3:533,907..535,364(-)	conserved Plasmodium protein, unknown function	protein coding	N/A	N/A	N/A	N/A	N/A	N/A	N/A	N/A	N/A	N/A	N/A	N/A
PF3D7_0625000	PF3D7_0625000.1	splice variant	Pf3D7_06_v3:1,020,024..1,021,875(+)	sphingomyelin synthase 1, putative	protein coding	1320	24.9242	75.0758	NA	NA	NA	NA	956	1132	PF3D7_0625000	PF3D7_0625000.1	Pf3D7_06_v3:1,020,024..1,021,875(+)	sphingomyelin synthase 1, putative	protein coding	N/A	N/A	N/A	N/A	N/A	N/A	N/A	N/A	N/A	N/A	N/A	N/A
PF3D7_0625000	PF3D7_0625000.2		Pf3D7_06_v3:1,020,024..1,021,875(+)	sphingomyelin synthase 1, putative	protein coding	1386	25.0361	74.9639	NA	NA	NA	NA	972	990	PF3D7_0625000	PF3D7_0625000.2	Pf3D7_06_v3:1,020,024..1,021,875(+)	sphingomyelin synthase 1, putative	protein coding	N/A	N/A	N/A	N/A	N/A	N/A	N/A	N/A	N/A	N/A	N/A	N/A
PF3D7_0728400	PF3D7_0728400.1	splice variant	Pf3D7_07_v3:1,215,174..1,215,763(+)	conserved Plasmodium protein, unknown function, unspecified product	protein coding	381	22.3097	77.6903	66	28	206	224	60	252	PF3D7_0728400	PF3D7_0728400.1	Pf3D7_07_v3:1,215,174..1,215,763(+)	conserved Plasmodium protein, unknown function, unspecified product	protein coding	N/A	N/A	N/A	N/A	N/A	N/A	N/A	N/A	N/A	N/A	N/A	N/A
PF3D7_0728400	PF3D7_0728400.2		Pf3D7_07_v3:1,215,174..1,215,763(+)	conserved Plasmodium protein, unknown function, unspecified product	protein coding	381	22.3097	77.6903	246	176	192	192	136	262	PF3D7_0728400	PF3D7_0728400.2	Pf3D7_07_v3:1,215,174..1,215,763(+)	conserved Plasmodium protein, unknown function, unspecified product	protein coding	N/A	N/A	N/A	N/A	N/A	N/A	N/A	N/A	N/A	N/A	N/A	N/A
PF3D7_0730800	PF3D7_0730800.1	splice variant	Pf3D7_07_v3:1,321,306..1,322,367(+)	Plasmodium exported protein, unknown function, unspecified product	protein coding	882	30.839	69.161	NA	NA	NA	NA	626	720	PF3D7_0730800	PF3D7_0730800.1	Pf3D7_07_v3:1,321,306..1,322,367(+)	Plasmodium exported protein, unknown function, unspecified product	protein coding	N/A	N/A	GO:0005488	binding	N/A	N/A	GO:0043657	host cell	N/A	N/A	N/A	N/A
PF3D7_0730800	PF3D7_0730800.2		Pf3D7_07_v3:1,321,306..1,322,367(+)	Plasmodium exported protein, unknown function, unspecified product	protein coding	882	30.6122	69.3878	NA	NA	NA	NA	678	622	PF3D7_0730800	PF3D7_0730800.2	Pf3D7_07_v3:1,321,306..1,322,367(+)	Plasmodium exported protein, unknown function, unspecified product	protein coding	N/A	N/A	GO:0005488	binding	N/A	N/A	N/A	N/A	N/A	N/A	N/A	N/A
PF3D7_0810900	PF3D7_0810900.1	alternative stop codon + splice variant	Pf3D7_08_v3:551,199..552,428(-)	conserved Plasmodium protein, unknown function	protein coding	1038	22.736	77.264	NA	NA	NA	NA	700	538	PF3D7_0810900	PF3D7_0810900.1	Pf3D7_08_v3:551,199..552,428(-)	conserved Plasmodium protein, unknown function	protein coding	GO:0005737	cytoplasm	N/A	N/A	N/A	N/A	N/A	N/A	N/A	N/A	N/A	N/A
PF3D7_0810900	PF3D7_0810900.2		Pf3D7_08_v3:551,199..552,428(-)	conserved Plasmodium protein, unknown function	protein coding	366	25.1366	74.8634	94	114	208	88	118	166	PF3D7_0810900	PF3D7_0810900.2	Pf3D7_08_v3:551,199..552,428(-)	conserved Plasmodium protein, unknown function	protein coding	N/A	N/A	N/A	N/A	N/A	N/A	N/A	N/A	N/A	N/A	N/A	N/A
PF3D7_0832200	PF3D7_0832200.1	alternative stop codon	Pf3D7_08_v3:1,392,168..1,393,491(+)	Plasmodium exported protein (PHISTa-like), unknown function	protein coding	861	24.8548	75.1452	NA	NA	NA	NA	616	756	PF3D7_0832200	PF3D7_0832200.1	Pf3D7_08_v3:1,392,168..1,393,491(+)	Plasmodium exported protein (PHISTa-like), unknown function	protein coding	N/A	N/A	N/A	N/A	N/A	N/A	GO:0044164	host cell cytosol	N/A	N/A	N/A	N/A
PF3D7_0832200	PF3D7_0832200.2		Pf3D7_08_v3:1,392,168..1,393,491(+)	Plasmodium exported protein (PHISTa-like), unknown function	protein coding	882	24.8299	75.1701	NA	NA	NA	NA	658	736	PF3D7_0832200	PF3D7_0832200.2	Pf3D7_08_v3:1,392,168..1,393,491(+)	Plasmodium exported protein (PHISTa-like), unknown function	protein coding	N/A	N/A	N/A	N/A	N/A	N/A	GO:0043657	host cell	N/A	N/A	N/A	N/A
PF3D7_0905700	PF3D7_0905700.1	alternative stop codon	Pf3D7_09_v3:284,200..286,640(-)	autophagy-related protein 3, putative	protein coding	960	29.8958	70.1042	NA	NA	NA	NA	306	564	PF3D7_0905700	PF3D7_0905700.1	Pf3D7_09_v3:284,200..286,640(-)	autophagy-related protein 3, putative	protein coding	N/A	N/A	N/A	N/A	N/A	N/A	N/A	N/A	N/A	N/A	N/A	N/A
PF3D7_0905700	PF3D7_0905700.2		Pf3D7_09_v3:284,200..286,640(-)	autophagy-related protein 3, putative	protein coding	942	30.0425	69.9575	NA	NA	NA	NA	282	418	PF3D7_0905700	PF3D7_0905700.2	Pf3D7_09_v3:284,200..286,640(-)	autophagy-related protein 3, putative	protein coding	N/A	N/A	N/A	N/A	N/A	N/A	N/A	N/A	GO:0005515	protein binding	N/A	N/A
PF3D7_0905700	PF3D7_0905700.3		Pf3D7_09_v3:284,200..286,640(-)	autophagy-related protein 3, putative	protein coding	372	28.7634	71.2366	140	176	216	214	84	174	PF3D7_0905700	PF3D7_0905700.3	Pf3D7_09_v3:284,200..286,640(-)	autophagy-related protein 3, putative	protein coding	N/A	N/A	N/A	N/A	N/A	N/A	N/A	N/A	N/A	N/A	N/A	N/A
PF3D7_0908300	PF3D7_0908300.1	alternative stop codon	Pf3D7_09_v3:383,650..385,716(-)	conserved protein, unknown function	protein coding	918	27.342	72.658	NA	NA	NA	NA	708	598	PF3D7_0908300	PF3D7_0908300.1	Pf3D7_09_v3:383,650..385,716(-)	conserved protein, unknown function	protein coding	GO:0016021;GO:0005886	integral component of membrane;plasma membrane	GO:0005524;GO:0005216	ATP binding;ion channel activity	GO:0006811	ion transport	GO:0020011	apicoplast	N/A	N/A	N/A	N/A
PF3D7_0908300	PF3D7_0908300.2		Pf3D7_09_v3:383,650..385,716(-)	conserved protein, unknown function	protein coding	792	27.6515	72.3485	610	528	638	710	616	598	PF3D7_0908300	PF3D7_0908300.2	Pf3D7_09_v3:383,650..385,716(-)	conserved protein, unknown function	protein coding	N/A	N/A	N/A	N/A	N/A	N/A	GO:0020011	apicoplast	N/A	N/A	N/A	N/A
PF3D7_0921000	PF3D7_0921000.1	splice variant	Pf3D7_09_v3:857,587..858,829(-)	ubiquitin-conjugating enzyme E2, putative	protein coding	492	35.1626	64.8374	414	278	340	392	414	336	PF3D7_0921000	PF3D7_0921000.1	Pf3D7_09_v3:857,587..858,829(-)	ubiquitin-conjugating enzyme E2, putative	protein coding	N/A	N/A	N/A	N/A	N/A	N/A	N/A	N/A	N/A	N/A	N/A	N/A
PF3D7_0921000	PF3D7_0921000.2		Pf3D7_09_v3:857,587..858,829(-)	ubiquitin-conjugating enzyme E2, putative	protein coding	447	34.4519	65.5481	126	156	292	270	184	296	PF3D7_0921000	PF3D7_0921000.2	Pf3D7_09_v3:857,587..858,829(-)	ubiquitin-conjugating enzyme E2, putative	protein coding	N/A	N/A	N/A	N/A	N/A	N/A	N/A	N/A	N/A	N/A	N/A	N/A
PF3D7_0923800	PF3D7_0923800.1	alternative start codon	Pf3D7_09_v3:961,933..963,786(-)	thioredoxin reductase	protein coding	1854	30.151	69.849	NA	NA	NA	NA	1232	1512	PF3D7_0923800	PF3D7_0923800.1	Pf3D7_09_v3:961,933..963,786(-)	thioredoxin reductase	protein coding	N/A	N/A	GO:0009055;GO:0050660;GO:0016491;GO:0016668;GO:0004791	electron transfer activity;flavin adenine dinucleotide binding;oxidoreductase activity;oxidoreductase activity, acting on a sulfur group of donors, NAD(P) as acceptor;thioredoxin-disulfide reductase activity	GO:0045454;GO:0055114	cell redox homeostasis;oxidation-reduction process	GO:0005739	mitochondrion	N/A	N/A	N/A	N/A
PF3D7_0923800	PF3D7_0923800.2		Pf3D7_09_v3:961,933..963,786(-)	thioredoxin reductase	protein coding	1626	31.7343	68.2657	NA	NA	NA	NA	1050	1286	PF3D7_0923800	PF3D7_0923800.2	Pf3D7_09_v3:961,933..963,786(-)	thioredoxin reductase	protein coding	N/A	N/A	GO:0009055;GO:0050660;GO:0016491;GO:0016668;GO:0004791	electron transfer activity;flavin adenine dinucleotide binding;oxidoreductase activity;oxidoreductase activity, acting on a sulfur group of donors, NAD(P) as acceptor;thioredoxin-disulfide reductase activity	GO:0045454;GO:0055114	cell redox homeostasis;oxidation-reduction process	GO:0005737	cytoplasm	N/A	N/A	N/A	N/A
PF3D7_0928000	PF3D7_0928000.1	alternative stop codon	Pf3D7_09_v3:1,135,545..1,136,391(+)	cytochrome c oxidase subunit 6B, putative	protein coding	312	35.5769	64.4231	124	266	168	294	270	290	PF3D7_0928000	PF3D7_0928000.1	Pf3D7_09_v3:1,135,545..1,136,391(+)	cytochrome c oxidase subunit 6B, putative	protein coding	GO:0005739	mitochondrion	N/A	N/A	N/A	N/A	N/A	N/A	N/A	N/A	N/A	N/A
PF3D7_0928000	PF3D7_0928000.2		Pf3D7_09_v3:1,135,545..1,136,391(+)	cytochrome c oxidase subunit 6B, putative	protein coding	252	35.7143	64.2857	236	166	106	184	226	136	PF3D7_0928000	PF3D7_0928000.2	Pf3D7_09_v3:1,135,545..1,136,391(+)	cytochrome c oxidase subunit 6B, putative	protein coding	GO:0005739	mitochondrion	N/A	N/A	N/A	N/A	N/A	N/A	N/A	N/A	N/A	N/A
PF3D7_1001100	PF3D7_1001100.1	alternative start + splice variant	Pf3D7_10_v3:67,807..68,961(-)	acyl-CoA binding protein, isoform 1, ACBP1	protein coding	942	24.4161	75.5839	NA	NA	NA	NA	768	730	PF3D7_1001100	PF3D7_1001100.1	Pf3D7_10_v3:67,807..68,961(-)	acyl-CoA binding protein, isoform 1, ACBP1	protein coding	N/A	N/A	GO:0000062	fatty-acyl-CoA binding	N/A	N/A	N/A	N/A	GO:0000062	fatty-acyl-CoA binding	GO:0006631	fatty acid metabolic process
PF3D7_1001100	PF3D7_1001100.2		Pf3D7_10_v3:67,807..68,961(-)	acyl-CoA binding protein, isoform 1, ACBP1	protein coding	804	24.1294	75.8706	NA	NA	NA	NA	562	734	PF3D7_1001100	PF3D7_1001100.2	Pf3D7_10_v3:67,807..68,961(-)	acyl-CoA binding protein, isoform 1, ACBP1	protein coding	N/A	N/A	N/A	N/A	N/A	N/A	N/A	N/A	N/A	N/A	N/A	N/A
PF3D7_1002400	PF3D7_1002400.1	splice variant	Pf3D7_10_v3:121,115..123,291(+)	transformer-2 protein homolog beta, putative	protein coding	747	31.3253	68.6747	240	540	322	540	282	478	PF3D7_1002400	PF3D7_1002400.1	Pf3D7_10_v3:121,115..123,291(+)	transformer-2 protein homolog beta, putative	protein coding	N/A	N/A	GO:0003676	nucleic acid binding	N/A	N/A	GO:0005634;GO:0005681	nucleus;spliceosomal complex	GO:0003723	RNA binding	GO:0000398;GO:0000381	mRNA splicing, via spliceosome;regulation of alternative mRNA splicing, via spliceosome
PF3D7_1002400	PF3D7_1002400.2		Pf3D7_10_v3:121,115..123,291(+)	transformer-2 protein homolog beta, putative	protein coding	741	31.444	68.556	124	244	430	490	262	454	PF3D7_1002400	PF3D7_1002400.2	Pf3D7_10_v3:121,115..123,291(+)	transformer-2 protein homolog beta, putative	protein coding	N/A	N/A	GO:0003676	nucleic acid binding	N/A	N/A	GO:0005634	nucleus	N/A	N/A	N/A	N/A
PF3D7_1011200	PF3D7_1011200.1	splice variant	Pf3D7_10_v3:436,958..437,708(+)	BET1-like protein, putative, unspecified product	protein coding	345	23.4783	76.5217	264	124	210	182	264	180	PF3D7_1011200	PF3D7_1011200.1	Pf3D7_10_v3:436,958..437,708(+)	BET1-like protein, putative, unspecified product	protein coding	GO:0005794;GO:0000139;GO:0016021	Golgi apparatus;Golgi membrane;integral component of membrane	N/A	N/A	GO:0015031;GO:0016192	protein transport;vesicle-mediated transport	GO:0031201	SNARE complex	GO:0005484	SNAP receptor activity	N/A	N/A
PF3D7_1011200	PF3D7_1011200.2		Pf3D7_10_v3:436,958..437,708(+)	BET1-like protein, putative, unspecified product	protein coding	345	23.4783	76.5217	264	192	194	272	136	272	PF3D7_1011200	PF3D7_1011200.2	Pf3D7_10_v3:436,958..437,708(+)	BET1-like protein, putative, unspecified product	protein coding	N/A	N/A	N/A	N/A	N/A	N/A	N/A	N/A	N/A	N/A	N/A	N/A
PF3D7_1015200	PF3D7_1015200.3		Pf3D7_10_v3:614,872..617,736(-)	cysteine--tRNA ligase	protein coding	1782	26.4503	73.5497	NA	NA	NA	NA	1502	1414	PF3D7_1015200	PF3D7_1015200.3	Pf3D7_10_v3:614,872..617,736(-)	cysteine--tRNA ligase	protein coding	N/A	N/A	GO:0005524;GO:0004812;GO:0004817;GO:0000166	ATP binding;aminoacyl-tRNA ligase activity;cysteine-tRNA ligase activity;nucleotide binding	GO:0006423;GO:0006418	cysteinyl-tRNA aminoacylation;tRNA aminoacylation for protein translation	GO:0005829;GO:0005634	cytosol;nucleus	N/A	N/A	N/A	N/A
PF3D7_1015700	PF3D7_1015700.1	splice variant	Pf3D7_10_v3:629,909..632,061(-)	tubulin binding cofactor c, putative	protein coding	1008	22.9167	77.0833	NA	NA	NA	NA	714	852	PF3D7_1015700	PF3D7_1015700.1	Pf3D7_10_v3:629,909..632,061(-)	tubulin binding cofactor c, putative	protein coding	N/A	N/A	N/A	N/A	N/A	N/A	N/A	N/A	N/A	N/A	N/A	N/A
PF3D7_1015700	PF3D7_1015700.2		Pf3D7_10_v3:629,909..632,061(-)	tubulin binding cofactor c, putative	protein coding	675	23.5556	76.4444	548	392	558	498	374	552	PF3D7_1015700	PF3D7_1015700.2	Pf3D7_10_v3:629,909..632,061(-)	tubulin binding cofactor c, putative	protein coding	N/A	N/A	N/A	N/A	N/A	N/A	N/A	N/A	N/A	N/A	N/A	N/A
PF3D7_1017300	PF3D7_1017300.1	alternative start codon	Pf3D7_10_v3:694,840..696,709(-)	golgi re-assembly stacking protein 1, golgi re-assembly stacking protein 2	protein coding	1722	24.0999	75.9001	NA	NA	NA	NA	1044	1010	PF3D7_1017300	PF3D7_1017300.1	Pf3D7_10_v3:694,840..696,709(-)	golgi re-assembly stacking protein 1, golgi re-assembly stacking protein 2	protein coding	GO:0016020	membrane	GO:0005515	protein binding	N/A	N/A	GO:0005794;GO:0005801	Golgi apparatus;cis-Golgi network	GO:0046983	protein dimerization activity	GO:0007030	Golgi organization
PF3D7_1017300	PF3D7_1017300.2		Pf3D7_10_v3:694,840..696,709(-)	golgi re-assembly stacking protein 1, golgi re-assembly stacking protein 2	protein coding	1752	23.5731	76.4269	NA	NA	NA	NA	1366	1416	PF3D7_1017300	PF3D7_1017300.2	Pf3D7_10_v3:694,840..696,709(-)	golgi re-assembly stacking protein 1, golgi re-assembly stacking protein 2	protein coding	N/A	N/A	GO:0005515	protein binding	N/A	N/A	GO:0005794	Golgi apparatus	N/A	N/A	N/A	N/A
PF3D7_1027700	PF3D7_1027700.1	splice variant	Pf3D7_10_v3:1,150,663..1,151,853(-)	centrin-3	protein coding	540	30	70	356	402	266	312	366	382	PF3D7_1027700	PF3D7_1027700.1	Pf3D7_10_v3:1,150,663..1,151,853(-)	centrin-3	protein coding	N/A	N/A	GO:0005509	calcium ion binding	N/A	N/A	GO:0005813;GO:0031965;GO:0005634	centrosome;nuclear membrane;nucleus	GO:0005509	calcium ion binding	N/A	N/A
PF3D7_1027700	PF3D7_1027700.2		Pf3D7_10_v3:1,150,663..1,151,853(-)	centrin-3	protein coding	540	29.8148	70.1852	396	204	222	416	408	466	PF3D7_1027700	PF3D7_1027700.2	Pf3D7_10_v3:1,150,663..1,151,853(-)	centrin-3	protein coding	N/A	N/A	GO:0005509	calcium ion binding	N/A	N/A	N/A	N/A	N/A	N/A	N/A	N/A
PF3D7_1036600	PF3D7_1036600.1	splice variant	Pf3D7_10_v3:1,444,441..1,445,529(+)	conserved protein, unknown function, unspecified product	protein coding	663	23.6802	76.3198	318	472	462	526	512	492	PF3D7_1036600	PF3D7_1036600.1	Pf3D7_10_v3:1,444,441..1,445,529(+)	conserved protein, unknown function, unspecified product	protein coding	GO:0005737	cytoplasm	GO:0000166	nucleotide binding	N/A	N/A	N/A	N/A	N/A	N/A	N/A	N/A
PF3D7_1036600	PF3D7_1036600.2		Pf3D7_10_v3:1,444,441..1,445,529(+)	conserved protein, unknown function, unspecified product	protein coding	663	23.6802	76.3198	224	282	316	436	410	416	PF3D7_1036600	PF3D7_1036600.2	Pf3D7_10_v3:1,444,441..1,445,529(+)	conserved protein, unknown function, unspecified product	protein coding	N/A	N/A	N/A	N/A	N/A	N/A	N/A	N/A	N/A	N/A	N/A	N/A
PF3D7_1038000	PF3D7_1038000.1	splice variant	Pf3D7_10_v3:1,505,835..1,506,896(+)	antigen UB05	protein coding	360	30.8333	69.1667	320	96	314	228	224	282	PF3D7_1038000	PF3D7_1038000.1	Pf3D7_10_v3:1,505,835..1,506,896(+)	antigen UB05	protein coding	GO:0016020	membrane	N/A	N/A	N/A	N/A	GO:0005634	nucleus	N/A	N/A	N/A	N/A
PF3D7_1038000	PF3D7_1038000.2		Pf3D7_10_v3:1,505,835..1,506,896(+)	antigen UB05	protein coding	363	30.854	69.146	330	252	278	188	274	320	PF3D7_1038000	PF3D7_1038000.2	Pf3D7_10_v3:1,505,835..1,506,896(+)	antigen UB05	protein coding	N/A	N/A	N/A	N/A	N/A	N/A	N/A	N/A	N/A	N/A	N/A	N/A
PF3D7_1104700	PF3D7_1104700.1	splice variant	Pf3D7_11_v3:204,593..205,794(-)	DNA-directed RNA polymerase III subunit RPC8, putative	protein coding	561	27.451	72.549	284	350	384	394	414	392	PF3D7_1104700	PF3D7_1104700.1	Pf3D7_11_v3:204,593..205,794(-)	DNA-directed RNA polymerase III subunit RPC8, putative	protein coding	N/A	N/A	GO:0003899	DNA-directed 5'-3' RNA polymerase activity	GO:0006351	transcription, DNA-templated	GO:0005666	RNA polymerase III complex	N/A	N/A	N/A	N/A
PF3D7_1104700	PF3D7_1104700.2		Pf3D7_11_v3:204,593..205,794(-)	DNA-directed RNA polymerase III subunit RPC8, putative	protein coding	555	27.3874	72.6126	306	258	500	298	320	502	PF3D7_1104700	PF3D7_1104700.2	Pf3D7_11_v3:204,593..205,794(-)	DNA-directed RNA polymerase III subunit RPC8, putative	protein coding	N/A	N/A	GO:0003899	DNA-directed 5'-3' RNA polymerase activity	GO:0006351	transcription, DNA-templated	N/A	N/A	N/A	N/A	N/A	N/A
PF3D7_1114100	PF3D7_1114100.1	splice variant	Pf3D7_11_v3:539,903..541,387(+)	rhomboid protease ROM1	protein coding	837	30.4659	69.5341	NA	NA	NA	NA	618	306	PF3D7_1114100	PF3D7_1114100.1	Pf3D7_11_v3:539,903..541,387(+)	rhomboid protease ROM1	protein coding	GO:0016021	integral component of membrane	GO:0004252	serine-type endopeptidase activity	N/A	N/A	GO:0020009	microneme	GO:0008233	peptidase activity	GO:0006465	signal peptide processing
PF3D7_1114100	PF3D7_1114100.2		Pf3D7_11_v3:539,903..541,387(+)	rhomboid protease ROM1	protein coding	831	30.0842	69.9158	NA	NA	NA	NA	634	638	PF3D7_1114100	PF3D7_1114100.2	Pf3D7_11_v3:539,903..541,387(+)	rhomboid protease ROM1	protein coding	GO:0016021	integral component of membrane	GO:0004252	serine-type endopeptidase activity	N/A	N/A	N/A	N/A	N/A	N/A	N/A	N/A
PF3D7_1117600	PF3D7_1117600.1	alternative stop codon	Pf3D7_11_v3:668,368..669,491(+)	peptidyl-tRNA hydrolase ICT1	protein coding	462	26.6234	73.3766	254	286	480	276	282	320	PF3D7_1117600	PF3D7_1117600.1	Pf3D7_11_v3:668,368..669,491(+)	peptidyl-tRNA hydrolase ICT1	protein coding	N/A	N/A	GO:0003747;GO:0016149	translation release factor activity;translation release factor activity, codon specific	GO:0006415	translational termination	GO:0005739	mitochondrion	GO:0004045;GO:0043022	aminoacyl-tRNA hydrolase activity;ribosome binding	N/A	N/A
PF3D7_1117600	PF3D7_1117600.2		Pf3D7_11_v3:668,368..669,491(+)	peptidyl-tRNA hydrolase ICT1	protein coding	393	28.2443	71.7557	220	120	344	206	220	292	PF3D7_1117600	PF3D7_1117600.2	Pf3D7_11_v3:668,368..669,491(+)	peptidyl-tRNA hydrolase ICT1	protein coding	N/A	N/A	GO:0003747	translation release factor activity	GO:0006415	translational termination	N/A	N/A	N/A	N/A	N/A	N/A
PF3D7_1135000	PF3D7_1135000.1	alternative start and stop codon	Pf3D7_11_v3:1,372,311..1,373,859(+)	PQ-loop repeat-containing protein, unspecified product	protein coding	702	24.359	75.641	534	640	630	644	532	630	PF3D7_1135000	PF3D7_1135000.1	Pf3D7_11_v3:1,372,311..1,373,859(+)	PQ-loop repeat-containing protein, unspecified product	protein coding	N/A	N/A	N/A	N/A	N/A	N/A	N/A	N/A	N/A	N/A	N/A	N/A
PF3D7_1135000	PF3D7_1135000.2		Pf3D7_11_v3:1,372,311..1,373,859(+)	PQ-loop repeat-containing protein, unspecified product	protein coding	402	24.6269	75.3731	176	140	344	232	110	328	PF3D7_1135000	PF3D7_1135000.2	Pf3D7_11_v3:1,372,311..1,373,859(+)	PQ-loop repeat-containing protein, unspecified product	protein coding	N/A	N/A	N/A	N/A	N/A	N/A	N/A	N/A	N/A	N/A	N/A	N/A
PF3D7_1135000	PF3D7_1135000.3		Pf3D7_11_v3:1,372,311..1,373,859(+)	PQ-loop repeat-containing protein, unspecified product	protein coding	345	24.3478	75.6522	154	206	290	260	208	288	PF3D7_1135000	PF3D7_1135000.3	Pf3D7_11_v3:1,372,311..1,373,859(+)	PQ-loop repeat-containing protein, unspecified product	protein coding	N/A	N/A	N/A	N/A	N/A	N/A	N/A	N/A	N/A	N/A	N/A	N/A
PF3D7_1136500	PF3D7_1136500.1	alternative stop codon	Pf3D7_11_v3:1,431,881..1,435,170(-)	casein kinase 1	protein coding	972	30.2469	69.7531	NA	NA	NA	NA	444	728	PF3D7_1136500	PF3D7_1136500.1	Pf3D7_11_v3:1,431,881..1,435,170(-)	casein kinase 1	protein coding	N/A	N/A	GO:0005524;GO:0004672	ATP binding;protein kinase activity	GO:0006468	protein phosphorylation	GO:0005829;GO:0044538;GO:0020009;GO:0005634	cytosol;host cell periphery;microneme;nucleus	GO:0005515;GO:0004672	protein binding;protein kinase activity	GO:0006468	protein phosphorylation
PF3D7_1136500	PF3D7_1136500.2		Pf3D7_11_v3:1,431,881..1,435,170(-)	casein kinase 1	protein coding	975	30.359	69.641	NA	NA	NA	NA	506	796	PF3D7_1136500	PF3D7_1136500.2	Pf3D7_11_v3:1,431,881..1,435,170(-)	casein kinase 1	protein coding	N/A	N/A	GO:0005524;GO:0004672	ATP binding;protein kinase activity	GO:0006468	protein phosphorylation	N/A	N/A	N/A	N/A	N/A	N/A
PF3D7_1136700	PF3D7_1136700.1	splice variant	Pf3D7_11_v3:1,446,489..1,448,505(+)	conserved Plasmodium protein, unknown function	protein coding	1266	22.7488	77.2512	NA	NA	NA	NA	466	872	PF3D7_1136700	PF3D7_1136700.1	Pf3D7_11_v3:1,446,489..1,448,505(+)	conserved Plasmodium protein, unknown function	protein coding	GO:0005737	cytoplasm	N/A	N/A	N/A	N/A	N/A	N/A	N/A	N/A	N/A	N/A
PF3D7_1136700	PF3D7_1136700.2		Pf3D7_11_v3:1,446,489..1,448,505(+)	conserved Plasmodium protein, unknown function	protein coding	1206	22.5539	77.4461	NA	NA	NA	NA	708	552	PF3D7_1136700	PF3D7_1136700.2	Pf3D7_11_v3:1,446,489..1,448,505(+)	conserved Plasmodium protein, unknown function	protein coding	N/A	N/A	N/A	N/A	N/A	N/A	N/A	N/A	N/A	N/A	N/A	N/A
PF3D7_1149100	PF3D7_1149100.1	splice variant	Pf3D7_11_v3:1,972,400..1,973,874(+)	Plasmodium exported protein, unknown function	protein coding	1353	29.5639	70.4361	NA	NA	NA	NA	694	810	PF3D7_1149100	PF3D7_1149100.1	Pf3D7_11_v3:1,972,400..1,973,874(+)	Plasmodium exported protein, unknown function	protein coding	GO:0016020	membrane	N/A	N/A	N/A	N/A	GO:0043657	host cell	N/A	N/A	N/A	N/A
PF3D7_1149100	PF3D7_1149100.2		Pf3D7_11_v3:1,972,400..1,973,874(+)	Plasmodium exported protein, unknown function	protein coding	1350	29.4815	70.5185	NA	NA	NA	NA	822	792	PF3D7_1149100	PF3D7_1149100.2	Pf3D7_11_v3:1,972,400..1,973,874(+)	Plasmodium exported protein, unknown function	protein coding	N/A	N/A	N/A	N/A	N/A	N/A	GO:0043657	host cell	N/A	N/A	N/A	N/A
PF3D7_1202100	PF3D7_1202100.1	splice variant	Pf3D7_12_v3:113,787..115,923(+)	SRAP domain-containing protein, putative	protein coding	1206	26.8657	73.1343	NA	NA	NA	NA	658	552	PF3D7_1202100	PF3D7_1202100.1	Pf3D7_12_v3:113,787..115,923(+)	SRAP domain-containing protein, putative	protein coding	N/A	N/A	N/A	N/A	N/A	N/A	N/A	N/A	N/A	N/A	N/A	N/A
PF3D7_1202100	PF3D7_1202100.2		Pf3D7_12_v3:113,787..115,923(+)	SRAP domain-containing protein, putative	protein coding	1203	26.7664	73.2336	NA	NA	NA	NA	608	622	PF3D7_1202100	PF3D7_1202100.2	Pf3D7_12_v3:113,787..115,923(+)	SRAP domain-containing protein, putative	protein coding	N/A	N/A	N/A	N/A	N/A	N/A	N/A	N/A	N/A	N/A	N/A	N/A
PF3D7_1212600	PF3D7_1212600.1	alternative stop codon	Pf3D7_12_v3:555,820..556,762(-)	SND2 domain-containing protein, putative, unspecified product	protein coding	456	23.6842	76.3158	264	170	318	214	272	292	PF3D7_1212600	PF3D7_1212600.1	Pf3D7_12_v3:555,820..556,762(-)	SND2 domain-containing protein, putative, unspecified product	protein coding	GO:0016021;GO:0016020	integral component of membrane;membrane	N/A	N/A	N/A	N/A	N/A	N/A	N/A	N/A	N/A	N/A
PF3D7_1212600	PF3D7_1212600.2		Pf3D7_12_v3:555,820..556,762(-)	SND2 domain-containing protein, putative, unspecified product	protein coding	279	21.8638	78.1362	200	152	168	140	196	210	PF3D7_1212600	PF3D7_1212600.2	Pf3D7_12_v3:555,820..556,762(-)	SND2 domain-containing protein, putative, unspecified product	protein coding	N/A	N/A	N/A	N/A	N/A	N/A	N/A	N/A	N/A	N/A	N/A	N/A
PF3D7_1303200	PF3D7_1303200.1	splice variant	Pf3D7_13_v3:160,488..161,660(-)	SNARE protein, putative	protein coding	627	24.8804	75.1196	502	442	472	490	492	480	PF3D7_1303200	PF3D7_1303200.1	Pf3D7_13_v3:160,488..161,660(-)	SNARE protein, putative	protein coding	GO:0016021	integral component of membrane	N/A	N/A	GO:0016192	vesicle-mediated transport	GO:0031201	SNARE complex	GO:0005484	SNAP receptor activity	GO:0031338;GO:0016192	regulation of vesicle fusion;vesicle-mediated transport
PF3D7_1303200	PF3D7_1303200.2		Pf3D7_13_v3:160,488..161,660(-)	SNARE protein, putative	protein coding	519	24.2775	75.7225	436	336	434	382	406	438	PF3D7_1303200	PF3D7_1303200.2	Pf3D7_13_v3:160,488..161,660(-)	SNARE protein, putative	protein coding	GO:0016021	integral component of membrane	N/A	N/A	GO:0016192	vesicle-mediated transport	N/A	N/A	N/A	N/A	N/A	N/A
PF3D7_1330000	PF3D7_1330000.1	splice variant	Pf3D7_13_v3:1,272,213..1,273,859(+)	PITH domain-containing protein, putative	protein coding	621	31.2399	68.7601	386	346	516	386	436	516	PF3D7_1330000	PF3D7_1330000.1	Pf3D7_13_v3:1,272,213..1,273,859(+)	PITH domain-containing protein, putative	protein coding	N/A	N/A	N/A	N/A	N/A	N/A	N/A	N/A	N/A	N/A	N/A	N/A
PF3D7_1330000	PF3D7_1330000.2		Pf3D7_13_v3:1,272,213..1,273,859(+)	PITH domain-containing protein, putative	protein coding	588	31.2925	68.7075	164	332	222	398	316	344	PF3D7_1330000	PF3D7_1330000.2	Pf3D7_13_v3:1,272,213..1,273,859(+)	PITH domain-containing protein, putative	protein coding	N/A	N/A	N/A	N/A	N/A	N/A	N/A	N/A	N/A	N/A	N/A	N/A
PF3D7_1330400	PF3D7_1330400.1	splice variant	Pf3D7_13_v3:1,279,800..1,281,285(-)	ER lumen protein retaining receptor 1, putative, unspecified product	protein coding	855	27.9532	72.0468	NA	NA	NA	NA	712	440	PF3D7_1330400	PF3D7_1330400.1	Pf3D7_13_v3:1,279,800..1,281,285(-)	ER lumen protein retaining receptor 1, putative, unspecified product	protein coding	GO:0016021	integral component of membrane	GO:0046923	ER retention sequence binding	GO:0006621	protein retention in ER lumen	GO:0030176	integral component of endoplasmic reticulum membrane	GO:0045015	HDEL sequence binding	GO:0006888	ER to Golgi vesicle-mediated transport
PF3D7_1330400	PF3D7_1330400.2		Pf3D7_13_v3:1,279,800..1,281,285(-)	ER lumen protein retaining receptor 1, putative, unspecified product	protein coding	675	28.2963	71.7037	414	334	444	282	376	444	PF3D7_1330400	PF3D7_1330400.2	Pf3D7_13_v3:1,279,800..1,281,285(-)	ER lumen protein retaining receptor 1, putative, unspecified product	protein coding	GO:0016021	integral component of membrane	GO:0046923	ER retention sequence binding	GO:0006621	protein retention in ER lumen	N/A	N/A	N/A	N/A	N/A	N/A
PF3D7_1351800	PF3D7_1351800.1	splice variant	Pf3D7_13_v3:2,065,373..2,066,409(+)	conserved Plasmodium protein, unknown function	protein coding	693	22.7994	77.2006	224	364	346	368	244	340	PF3D7_1351800	PF3D7_1351800.1	Pf3D7_13_v3:2,065,373..2,066,409(+)	conserved Plasmodium protein, unknown function	protein coding	N/A	N/A	N/A	N/A	N/A	N/A	GO:0020011	apicoplast	N/A	N/A	N/A	N/A
PF3D7_1351800	PF3D7_1351800.2		Pf3D7_13_v3:2,065,373..2,066,409(+)	conserved Plasmodium protein, unknown function	protein coding	708	22.8814	77.1186	314	202	254	372	206	412	PF3D7_1351800	PF3D7_1351800.2	Pf3D7_13_v3:2,065,373..2,066,409(+)	conserved Plasmodium protein, unknown function	protein coding	N/A	N/A	N/A	N/A	N/A	N/A	N/A	N/A	N/A	N/A	N/A	N/A
PF3D7_1361500	PF3D7_1361500.1	alternative stop codon	Pf3D7_13_v3:2,465,491..2,467,982(-)	PH domain-containing protein, putative	protein coding	1101	29.7003	70.2997	NA	NA	NA	NA	426	966	PF3D7_1361500	PF3D7_1361500.1	Pf3D7_13_v3:2,465,491..2,467,982(-)	PH domain-containing protein, putative	protein coding	GO:0005737	cytoplasm	N/A	N/A	N/A	N/A	N/A	N/A	N/A	N/A	N/A	N/A
PF3D7_1361500	PF3D7_1361500.2		Pf3D7_13_v3:2,465,491..2,467,982(-)	PH domain-containing protein, putative	protein coding	336	27.6786	72.3214	230	242	254	254	244	250	PF3D7_1361500	PF3D7_1361500.2	Pf3D7_13_v3:2,465,491..2,467,982(-)	PH domain-containing protein, putative	protein coding	N/A	N/A	N/A	N/A	N/A	N/A	N/A	N/A	N/A	N/A	N/A	N/A
PF3D7_1409200	PF3D7_1409200.1	splice variant	Pf3D7_14_v3:360,656..361,539(-)	conserved Plasmodium protein, unknown function	protein coding	597	20.268	79.732	480	484	494	260	484	492	N/A	N/A	N/A	N/A	N/A	N/A	N/A	N/A	N/A	N/A	N/A	N/A	N/A	N/A
PF3D7_1409200	PF3D7_1409200.2		Pf3D7_14_v3:360,656..361,539(-)	conserved Plasmodium protein, unknown function	protein coding	561	22.1634	77.8366	330	320	278	338	296	340	N/A	N/A	N/A	N/A	N/A	N/A	N/A	N/A	N/A	N/A	N/A	N/A	N/A	N/A
PF3D7_1411100	PF3D7_1411100.1	alternative stop codon	Pf3D7_14_v3:447,923..449,968(-)	conserved Plasmodium membrane protein, unknown function	protein coding	1122	24.06	75.94	NA	NA	NA	NA	604	598	N/A	N/A	N/A	N/A	N/A	N/A	GO:0009986;GO:0016021	cell surface;integral component of membrane	N/A	N/A	N/A	N/A	N/A	N/A
PF3D7_1411100	PF3D7_1411100.2		Pf3D7_14_v3:447,923..449,968(-)	unspecified product	protein coding	1017	24.06	75.94	NA	NA	NA	NA	712	730	N/A	N/A	N/A	N/A	N/A	N/A	N/A	N/A	N/A	N/A	N/A	N/A	N/A	N/A
PF3D7_1412900	PF3D7_1412900.1	alternative stop codon + splice variant	Pf3D7_14_v3:521,209..522,898(+)	ubiquitin-conjugating enzyme E2, putative	protein coding	900	24.0642	75.9358	NA	NA	NA	NA	652	638	N/A	N/A	N/A	N/A	N/A	N/A	N/A	N/A	GO:0004842	ubiquitin-protein transferase activity	GO:0006511	ubiquitin-dependent protein catabolic process	2.3.2.23 (E2 ubiquitin-conjugating enzyme);6.3.2.19 (Transferred entry: 2.3.2.23, 2.3.2.27 and 6.2.1.45)	6.3.2.19 (Transferred entry: 2.3.2.23, 2.3.2.27 and 6.2.1.45)
PF3D7_1412900	PF3D7_1412900.2		Pf3D7_14_v3:521,209..522,898(+)	ubiquitin-conjugating enzyme E2, putative	protein coding	276	24.0642	75.9358	34	92	106	124	18	106	N/A	N/A	N/A	N/A	N/A	N/A	N/A	N/A	N/A	N/A	N/A	N/A	2.3.2.23 (E2 ubiquitin-conjugating enzyme);6.3.2.19 (Transferred entry: 2.3.2.23, 2.3.2.27 and 6.2.1.45)	6.3.2.19 (Transferred entry: 2.3.2.23, 2.3.2.27 and 6.2.1.45)
PF3D7_1419800	PF3D7_1419800.1	alternative start codon	Pf3D7_14_v3:822,423..824,340(-)	glutathione reductase	protein coding	1503	28.3433	71.6567	NA	NA	NA	NA	1030	1006	N/A	N/A	GO:0009055;GO:0050660;GO:0016491;GO:0016668	electron transfer activity;flavin adenine dinucleotide binding;oxidoreductase activity;oxidoreductase activity, acting on a sulfur group of donors, NAD(P) as acceptor	GO:0045454;GO:0055114	cell redox homeostasis;oxidation-reduction process	GO:0020011;GO:0005737	apicoplast;cytoplasm	N/A	N/A	N/A	N/A	1.8.1.7 (Glutathione-disulfide reductase)	1.8.1.7 (Glutathione-disulfide reductase)
PF3D7_1419800	PF3D7_1419800.2		Pf3D7_14_v3:822,423..824,340(-)	glutathione reductase	protein coding	1641	28.3433	71.6567	NA	NA	NA	NA	1260	1472	N/A	N/A	GO:0009055;GO:0050660;GO:0016491;GO:0016668	electron transfer activity;flavin adenine dinucleotide binding;oxidoreductase activity;oxidoreductase activity, acting on a sulfur group of donors, NAD(P) as acceptor	GO:0045454;GO:0055114	cell redox homeostasis;oxidation-reduction process	GO:0020011	apicoplast	N/A	N/A	N/A	N/A	1.8.1.7 (Glutathione-disulfide reductase)	1.8.1.7 (Glutathione-disulfide reductase)
PF3D7_1427400	PF3D7_1427400.1	splice variant	Pf3D7_14_v3:1,077,357..1,079,721(-)	conserved Plasmodium membrane protein, unknown function	protein coding	1581	21.3789	78.6211	NA	NA	NA	NA	1228	1210	GO:0016020	membrane	N/A	N/A	N/A	N/A	N/A	N/A	N/A	N/A	N/A	N/A	N/A	N/A
PF3D7_1427400	PF3D7_1427400.2		Pf3D7_14_v3:1,077,357..1,079,721(-)	conserved Plasmodium membrane protein, unknown function	protein coding	1575	21.3789	78.6211	NA	NA	NA	NA	888	1086	N/A	N/A	N/A	N/A	N/A	N/A	N/A	N/A	N/A	N/A	N/A	N/A	N/A	N/A
PF3D7_1428800	PF3D7_1428800.1	splice variant	Pf3D7_14_v3:1,133,067..1,134,400(+)	transcription initiation TFIID-like, putative	protein coding	1104	22.0109	77.9891	NA	NA	NA	NA	882	970	GO:0016020	membrane	GO:0003677	DNA binding	GO:0006352	DNA-templated transcription, initiation	N/A	N/A	N/A	N/A	N/A	N/A	N/A	N/A
PF3D7_1428800	PF3D7_1428800.2		Pf3D7_14_v3:1,133,067..1,134,400(+)	transcription initiation TFIID-like, putative	protein coding	1107	22.0109	77.9891	NA	NA	NA	NA	706	720	N/A	N/A	GO:0003677	DNA binding	GO:0006352	DNA-templated transcription, initiation	N/A	N/A	N/A	N/A	N/A	N/A	N/A	N/A
PF3D7_1455200	PF3D7_1455200.1	splice variant	Pf3D7_14_v3:2,255,062..2,256,741(+)	methyltransferase, putative	protein coding	618	30.42	69.58	408	316	396	374	440	412	N/A	N/A	GO:0008168	methyltransferase activity	GO:0009234;GO:0008152;GO:0006744	menaquinone biosynthetic process;metabolic process;ubiquinone biosynthetic process	N/A	N/A	N/A	N/A	N/A	N/A	2.1.1.201 (2-methoxy-6-polyprenyl-1,4-benzoquinol methylase)	2.1.1.- (Methyltransferases.)
PF3D7_1455200	PF3D7_1455200.2		Pf3D7_14_v3:2,255,062..2,256,741(+)	unspecified product	protein coding	615	30.42	69.58	438	510	426	418	474	426	N/A	N/A	GO:0008168	methyltransferase activity	GO:0008152	metabolic process	N/A	N/A	N/A	N/A	N/A	N/A	2.1.1.201 (2-methoxy-6-polyprenyl-1,4-benzoquinol methylase)	2.1.1.- (Methyltransferases.)
PF3D7_1460900	PF3D7_1460900.1	splice variant	Pf3D7_14_v3:2,480,440..2,481,916(+)	ribosomal protein S10, apicoplast, putative	protein coding	807	25.2788	74.7212	NA	NA	NA	NA	446	548	N/A	N/A	N/A	N/A	N/A	N/A	GO:0020011;GO:0005739;GO:0000312	apicoplast;mitochondrion;plastid small ribosomal subunit	GO:0003735	structural constituent of ribosome	GO:0006412	translation	N/A	2.4.1.13 (Sucrose synthase)
PF3D7_1460900	PF3D7_1460900.2		Pf3D7_14_v3:2,480,440..2,481,916(+)	ribosomal protein S10, apicoplast, putative	protein coding	825	25.2788	74.7212	NA	NA	NA	NA	340	522	N/A	N/A	N/A	N/A	N/A	N/A	GO:0020011	apicoplast	N/A	N/A	N/A	N/A	N/A	2.4.1.13 (Sucrose synthase)
