## Supplementary material for "The *in vivo* RNA structurome of the malaria parasite *Plasmodium falciparum*, a protozoan with an A/T-rich transcriptome": Supp Table 3

### Sheet: REVIGO_Tier1
term_ID	description	frequency	log10 p-value	uniqueness
GO:0000398	mRNA splicing, via spliceosome	0.02826	-5.0799	0.743
GO:0006397	mRNA processing	0.03551	-2.9747	0.765
GO:0000377	RNA splicing, via transesterification reactions with bulged adenosine as nucleophile	0.02826	-5.0799	0.753
GO:0000375	RNA splicing, via transesterification reactions	0.03207	-4.6271	0.752
GO:0006839	mitochondrial transport	0.01375	-3.6799	0.659
GO:0072507	divalent inorganic cation homeostasis	0.00115	-1.7077	0.796
GO:0050801	ion homeostasis	0.00725	-1.5129	0.779
GO:0055080	cation homeostasis	0.00725	-1.5129	0.775
GO:0055074	calcium ion homeostasis	0.00076	-1.7077	0.8
GO:0055065	metal ion homeostasis	0.00305	-1.6253	0.785
GO:0098771	inorganic ion homeostasis	0.00725	-1.5129	0.775
GO:0007005	mitochondrion organization	0.01756	-2.8665	0.83
GO:0010467	gene expression	0.28331	-13.4622	0.893
GO:0043603	cellular amide metabolic process	0.12944	-12.3757	0.846
GO:0006412	translation	0.11798	-13.6162	0.703
GO:0006518	peptide metabolic process	0.12486	-13.6162	0.775
GO:0043043	peptide biosynthetic process	0.11875	-13.58	0.737
GO:0043604	amide biosynthetic process	0.12218	-12.6882	0.739
GO:1990542	mitochondrial transmembrane transport	0.00611	-2.5361	0.588
GO:0016071	mRNA metabolic process	0.04849	-2.4134	0.809
GO:0006605	protein targeting	0.01871	-3.5528	0.526
GO:0033365	protein localization to organelle	0.02024	-2.4949	0.533
GO:0006886	intracellular protein transport	0.04429	-1.9957	0.493
GO:0065003	macromolecular complex assembly	0.06033	-1.3161	0.839
GO:0044271	cellular nitrogen compound biosynthetic process	0.22146	-10.4101	0.775
GO:0009059	macromolecule biosynthetic process	0.21688	-10.1555	0.812
GO:0008380	RNA splicing	0.03666	-4.5287	0.774
GO:0071806	protein transmembrane transport	0.00955	-2.1203	0.527
GO:0090150	establishment of protein localization to membrane	0.00573	-1.7852	0.464
GO:0007007	inner mitochondrial membrane organization	0.00076	-1.7077	0.744
GO:0045039	protein import into mitochondrial inner membrane	0.00076	-1.7077	0.426
GO:0090151	establishment of protein localization to mitochondrial membrane	0.00076	-1.7077	0.475
GO:0072657	protein localization to membrane	0.00573	-1.7852	0.477
GO:0070585	protein localization to mitochondrion	0.00611	-2.9666	0.546
GO:0006626	protein targeting to mitochondrion	0.00611	-2.9666	0.434
GO:0072594	establishment of protein localization to organelle	0.01833	-2.7595	0.501
GO:0072655	establishment of protein localization to mitochondrion	0.00611	-2.9666	0.521
GO:0007006	mitochondrial membrane organization	0.00115	-1.7077	0.769
GO:0034220	ion transmembrane transport	0.02596	-2.0453	0.538
GO:0098662	inorganic cation transmembrane transport	0.02138	-1.6253	0.53
GO:0098655	cation transmembrane transport	0.02176	-1.6253	0.531
GO:0098660	inorganic ion transmembrane transport	0.02253	-1.6253	0.532
GO:0015672	monovalent inorganic cation transport	0.02024	-1.6968	0.575
GO:1902600	hydrogen ion transmembrane transport	0.01565	-1.7747	0.516
GO:0034645	cellular macromolecule biosynthetic process	0.21535	-10.308	0.794
GO:0065002	intracellular protein transmembrane transport	0.00649	-1.6556	0.503
GO:0044743	intracellular protein transmembrane import	0.00382	-1.6253	0.494

### Sheet: REVIGO_Tier2
term_ID	description	frequency	log10 p-value	uniqueness
GO:0000398	mRNA splicing, via spliceosome	0.02826	-4.8996	0.719
GO:0006397	mRNA processing	0.03551	-2.7235	0.743
GO:0000377	RNA splicing, via transesterification reactions with bulged adenosine as nucleophile	0.02826	-4.8996	0.729
GO:0000375	RNA splicing, via transesterification reactions	0.03207	-4.3429	0.728
GO:0006605	protein targeting	0.01871	-3.3134	0.437
GO:0033365	protein localization to organelle	0.02024	-1.8447	0.441
GO:0034613	cellular protein localization	0.04887	-1.7905	0.4
GO:0006886	intracellular protein transport	0.04429	-1.7905	0.397
GO:0046907	intracellular transport	0.06376	-1.9101	0.427
GO:0051649	establishment of localization in cell	0.06682	-1.9101	0.431
GO:0007005	mitochondrion organization	0.01756	-2.6003	0.798
GO:0006733	oxidoreduction coenzyme metabolic process	0.01222	-1.3028	0.919
GO:0043603	cellular amide metabolic process	0.12944	-8.4271	0.833
GO:0009168	purine ribonucleoside monophosphate biosynthetic process	0.00725	-1.3028	0.702
GO:0009156	ribonucleoside monophosphate biosynthetic process	0.00802	-1.3028	0.699
GO:0009127	purine nucleoside monophosphate biosynthetic process	0.00725	-1.3028	0.702
GO:0006412	translation	0.11798	-9.4078	0.707
GO:0006518	peptide metabolic process	0.12486	-9.4078	0.757
GO:0043043	peptide biosynthetic process	0.11875	-9.4078	0.734
GO:0043604	amide biosynthetic process	0.12218	-8.8013	0.735
GO:0032879	regulation of localization	0.00764	-3.0311	0.622
GO:0051128	regulation of cellular component organization	0.01451	-2.3215	0.802
GO:0051049	regulation of transport	0.00687	-3.2573	0.614
GO:0016071	mRNA metabolic process	0.04849	-2.3696	0.791
GO:0006839	mitochondrial transport	0.01375	-2.4413	0.614
GO:1902600	hydrogen ion transmembrane transport	0.01565	-1.7167	0.527
GO:0033043	regulation of organelle organization	0.00878	-1.6716	0.783
GO:0008380	RNA splicing	0.03666	-3.399	0.753
GO:0071806	protein transmembrane transport	0.00955	-2.4413	0.492
GO:0090150	establishment of protein localization to membrane	0.00573	-2.0004	0.359
GO:0007007	inner mitochondrial membrane organization	0.00076	-1.8447	0.69
GO:0045039	protein import into mitochondrial inner membrane	0.00076	-1.8447	0.352
GO:0090151	establishment of protein localization to mitochondrial membrane	0.00076	-1.8447	0.378
GO:0072657	protein localization to membrane	0.00573	-2.0004	0.37
GO:0006626	protein targeting to mitochondrion	0.00611	-2.4413	0.343
GO:1990542	mitochondrial transmembrane transport	0.00611	-1.8447	0.574
GO:0070585	protein localization to mitochondrion	0.00611	-2.4413	0.463
GO:0072594	establishment of protein localization to organelle	0.01833	-2.0004	0.413
GO:0072655	establishment of protein localization to mitochondrion	0.00611	-2.4413	0.44
GO:0065002	intracellular protein transmembrane transport	0.00649	-1.8447	0.451
GO:0044743	intracellular protein transmembrane import	0.00382	-1.7905	0.432
GO:0007006	mitochondrial membrane organization	0.00115	-1.8447	0.715
GO:0070727	cellular macromolecule localization	0.05078	-1.7905	0.441

### Sheet: REVIGO_Tier3
term_ID	description	frequency	log10 p-value	uniqueness
GO:0006520	cellular amino acid metabolic process	0.02596	-4.4949	0.416
GO:0043436	oxoacid metabolic process	0.05766	-3.8894	0.386
GO:0019752	carboxylic acid metabolic process	0.05689	-3.8894	0.386
GO:0042493	response to drug	0.0126	-2.9586	0.928
GO:0006457	protein folding	0.02902	-1.6498	0.911
GO:0042157	lipoprotein metabolic process	0.0084	-2.0894	0.857
GO:0090407	organophosphate biosynthetic process	0.03666	-2.1373	0.639
GO:0006661	phosphatidylinositol biosynthetic process	0.00725	-1.4634	0.441
GO:0006505	GPI anchor metabolic process	0.00611	-1.6289	0.423
GO:0008654	phospholipid biosynthetic process	0.01565	-1.7055	0.423
GO:0017144	drug metabolic process	0.09779	-1.5654	0.851
GO:1901264	carbohydrate derivative transport	0.0042	-2.1373	0.758
GO:0006399	tRNA metabolic process	0.03742	-3.4225	0.693
GO:0006497	protein lipidation	0.0084	-2.0894	0.664
GO:0042158	lipoprotein biosynthetic process	0.0084	-2.0894	0.664
GO:0006506	GPI anchor biosynthetic process	0.00611	-1.6289	0.334
GO:0019725	cellular homeostasis	0.01947	-1.5287	0.623
GO:0045454	cell redox homeostasis	0.01222	-1.3507	0.635
GO:1901137	carbohydrate derivative biosynthetic process	0.03513	-1.9431	0.654
GO:0046128	purine ribonucleoside metabolic process	0.021	-1.684	0.399
GO:0034660	ncRNA metabolic process	0.07713	-3.2118	0.733
GO:0055114	oxidation-reduction process	0.05231	-2.3344	0.539
GO:0015858	nucleoside transport	0.00267	-1.4622	0.764
GO:0006082	organic acid metabolic process	0.05766	-3.8894	0.435
GO:0006418	tRNA aminoacylation for protein translation	0.01489	-3.7545	0.331
GO:0043039	tRNA aminoacylation	0.01489	-3.6055	0.365
GO:0043038	amino acid activation	0.01489	-3.6055	0.414
GO:0006432	phenylalanyl-tRNA aminoacylation	0.00191	-2.1373	0.421
